# The impact of a fatty acid synthase gene in regulating a complex multifunctional trait essential for survival and sexual communication

**DOI:** 10.1101/2025.09.01.673505

**Authors:** Weizhao Sun, Clara Clinder, Mohammed Errbii, Lukas Schrader, Juergen Gadau, Jan Buellesbach

## Abstract

The genetic basis of multi-functional traits shaped by both natural and sexual selection remains poorly understood. In insects, cuticular hydrocarbons (CHCs) are an excellent example of such traits, providing protection against different micro-climatic conditions while simultaneously encoding cues predominantly used in sexual signaling. The *fatty acid synthase* (*fas*) gene family has been implied as an important cornerstone in initiating and maintaining CHC functionality, whereas their exact biosynthetic and regulatory mechanisms have remained poorly understood. Here, we characterize a single fatty acid synthase gene (*fas3*) impacting the main CHC functions in the parasitoid wasp model organism *Nasonia vitripennis*. Knockdown of *fas3* significantly decreases wasp survival under desiccation stress while also completely depleting sexual attractiveness of female wasps, where this trait naturally functions as sex pheromone. Transcriptomic analyses revealed that *fas3* regulates other *fas* and CHC-associated genes, as well as key biosynthetic pathway hubs. We also identified striking sex-specific expression differences in *fas3* across individual developmental stages, suggesting divergent functional roles of this gene in males and females. These findings largely advance our knowledge on the multi-functionality of *fas* genes in governing survival and sexual signaling and underscore their relevance for future studies on metabolomics, ecological adaptation, and sexual communication.

**Author Summary:** Traits that serve both adaptive and reproductive functions—such as those involved in survival and mating success—are often complex, and their genetic foundations remain poorly understood. In insects, chemical compounds on the outer cuticle represent a prime example: they help prevent desiccation and act as key sexual signals. In this study, we investigate the gene *fas3*, a member of the fatty acid synthase family, in the parasitoid wasp *Nasonia vitripennis*, whose knockdown drastically reduces these surface chemicals. Consequently, both of their natural functionalities, namely enhancement of survival in dry conditions and female sexual attractiveness, are severely impaired. Transcriptomic analysis further revealed that *fas3* also regulates multiple other genes, including those in further major biosynthetic pathways. Our findings shed light on how a single gene can coordinate the expression of multifunctional traits, contributing to both ecological adaptation and sexual communication.
