## supplements for "The impact of a fatty acid synthase gene in regulating a complex multifunctional trait essential for survival and sexual communication": TableS1.xlsx

### Sheet: Tabelle1
Rentention index	Compound IDs / configurations	WT female		GFP RNAi female		fas3 RNAi female		WT male		GFP RNAi male		fas3 RNAi male
		mean±sd (ng)	%	mean±sd (ng)	%	mean±sd (ng)	%	mean±sd (ng)	%	mean±sd (ng)	%	mean±sd (ng)	%
2900	n-C29	11.11 ± 2.4	4.81771	9.84 ± 2.46	3.94813	3.73 ± 1.23	3.86318	2.04 ± 0.89	1.80906	3.85 ± 2.05	2.15233	2.43 ± 0.72	7.81207
2938.72	11-MeC29	0.94 ± 0.35	0.406939	1.1 ± 0.37	0.440498	1.11 ± 0.79	1.15227	0.14 ± 0.08	0.125274	0.67 ± 0.61	0.372677	0.4 ± 0.2	1.29647
2946.88	7-MeC29	4.12 ± 1.4	1.78695	5.26 ± 2.24	2.10934	1.19 ± 0.62	1.23267	1.26 ± 0.62	1.12194	3.15 ± 1.42	1.75803	0.88 ± 0.42	2.81561
2956.04	5-MeC29	0.7 ± 0.22	0.304188	0.8 ± 0.27	0.32102	0.43 ± 0.14	0.442037	0.64 ± 0.23	0.571652	0.99 ± 0.3	0.552496	0.65 ± 0.37	2.10184
2977.14	3-MeC29	0.29 ± 0.13	0.124285	0.32 ± 0.1	0.128126	0.16 ± 0.13	0.166135	0.1 ± 0.05	0.0846889	0.22 ± 0.09	0.125394	0.06 ± 0.03	0.178247
2982.06	5,17-DiMeC29	0.47 ± 0.17	0.201806	0.56 ± 0.2	0.222996	0.4 ± 0.25	0.417026	0.13 ± 0.07	0.115336	0.27 ± 0.15	0.152892	0.07 ± 0.06	0.216461
3000	n-C30	1.24 ± 0.41	0.538155	1.28 ± 0.44	0.51521	0.49 ± 0.41	0.506237	0.22 ± 0.09	0.193317	0.35 ± 0.14	0.197048	0.25 ± 0.22	0.790681
3015.17	3,7-; 3,11-DiMeC29	0.32 ± 0.07	0.140336	0.37 ± 0.08	0.149629	0.33 ± 0.11	0.342747	0.19 ± 0.07	0.170774	0.37 ± 0.14	0.205361	0.5 ± 0.35	1.59554
3036.1	3,7,11-; 3,7,13-; 3,7,15-; 3,7,17-TriMeC29	0.23 ± 0.1	0.101447	0.31 ± 0.14	0.125812	0.15 ± 0.1	0.156426	0.05 ± 0.03	0.0407799	0.08 ± 0.04	0.0473747	0.3 ± 0.3	0.952315
3043.6	7-MeC30	0.66 ± 0.37	0.284609	0.91 ± 0.48	0.366183	0.05 ± 0.07	0.0542775	0.59 ± 0.3	0.523383	0.84 ± 0.31	0.467453	0.26 ± 0.34	0.844751
3054.11	5-MeC30	0.04 ± 0.02	0.016819	0.05 ± 0.02	0.0215747	0.03 ± 0.04	0.0318749	0.1 ± 0.09	0.0868007	0.1 ± 0.05	0.0583394	0 ± 0	0
3060.82	4-MeC30	0.05 ± 0.02	0.0216859	0.05 ± 0.01	0.0209594	0.07 ± 0.06	0.072269	0.03 ± 0.05	0.0277189	0.04 ± 0.02	0.0206817	0 ± 0	0
3086.57	9-C31ene	0.62 ± 0.34	0.267991	0.83 ± 0.47	0.331201	2.89 ± 2.45	2.98847	2.96 ± 1.89	2.62795	3.55 ± 1.51	1.98153	1.69 ± 1	5.4292
3095.66	7-C31ene	0.41 ± 0.15	0.175854	0.39 ± 0.16	0.157018	1.12 ± 0.81	1.16269	0.48 ± 0.25	0.427668	0.72 ± 0.24	0.401944	1.56 ± 2.01	5.01007
3100	n-C31	21.35 ± 6.47	9.25791	22.93 ± 7.17	9.20161	11.17 ± 11.04	11.558	6.81 ± 1.89	6.04288	9.58 ± 2.53	5.35402	5.57 ± 1.76	17.9286
3133.85	9-; 11-; 13-; 15-MeC31	11.54 ± 4.65	5.00639	14.52 ± 6.83	5.82728	1.82 ± 1.51	1.87884	1.05 ± 0.52	0.934471	1.75 ± 0.56	0.979245	0.88 ± 0.53	2.82608
3140.13	7-MeC31	15 ± 6.4	6.50615	19.23 ± 8.86	7.71669	0.7 ± 1.76	0.723931	14.27 ± 7.26	12.6647	18.87 ± 8.41	10.5399	0.36 ± 0.26	1.14362
3149.59	5-MeC31	4.88 ± 1.19	2.11525	4.9 ± 1.53	1.9672	2.02 ± 5.6	2.09381	3.57 ± 1.74	3.1679	5.35 ± 2.13	2.98828	0 ± 0	0
3157.23	11,15-; 11,17-; 11,19-; 13,15-; 13,17-; 13,19-DiMeC31	0.42 ± 0.34	0.180867	0.4 ± 0.24	0.161081	0.18 ± 0.32	0.188848	0.4 ± 0.78	0.358785	0.21 ± 0.06	0.118269	0 ± 0	0
3173.16	7,11-DiMeC31	2.2 ± 0.78	0.955103	2.29 ± 1.06	0.917114	0.18 ± 0.22	0.189912	1.14 ± 0.92	1.00762	2.06 ± 0.89	1.15177	0.24 ± 0.22	0.759315
3177.8	3-MeC31	6.05 ± 1.45	2.62427	5.82 ± 2.22	2.33723	2.86 ± 5.94	2.95814	6.66 ± 3.95	5.90688	10.55 ± 3.79	5.89179	0.27 ± 0.23	0.856815
3186.72	5,15-; 5,17-; 5,19-DiMeC31	0.27 ± 0.1	0.11895	0.26 ± 0.1	0.105714	0.12 ± 0.07	0.121552	0.65 ± 0.34	0.574668	1 ± 0.41	0.557651	0.11 ± 0.1	0.350566
3210.89	3,11-; 3,13-; 3,15-DiMeC31	1.27 ± 0.37	0.549258	1.42 ± 0.36	0.568258	0.98 ± 1.18	1.01221	0.25 ± 0.14	0.217978	0.53 ± 0.16	0.295906	0.42 ± 0.2	1.35111
3216.87	3,7-; 3,9-DiMeC31	0.73 ± 0.2	0.316007	0.66 ± 0.18	0.266202	0.44 ± 0.22	0.451413	0.98 ± 0.53	0.867977	1.55 ± 0.55	0.865419	0.25 ± 0.17	0.791486
3236.33	3,7,9-; 3,7,11-; 3,7,15-TriMeC31	2.03 ± 0.64	0.879602	2.35 ± 0.92	0.943044	0.77 ± 0.56	0.794427	1.09 ± 0.57	0.963846	1.82 ± 0.69	1.01543	0.39 ± 0.24	1.26848
3252.95	6-MeC32	0.21 ± 0.08	0.090771	0.21 ± 0.1	0.0823502	0.22 ± 0.57	0.228666	0.11 ± 0.05	0.100051	0.23 ± 0.12	0.127178	0.42 ± 0.23	1.33735
3262.51	3,7,11,15-TetraMeC31	1.9 ± 0.5	0.824275	2.03 ± 0.59	0.81484	1.84 ± 0.88	1.90455	0.25 ± 0.21	0.219238	0.36 ± 0.23	0.200255	0.15 ± 0.2	0.473412
3284.95	9-C33ene	0.31 ± 0.17	0.133793	0.37 ± 0.14	0.150188	1.67 ± 0.96	1.72423	1.33 ± 0.9	1.18331	1.43 ± 0.6	0.799891	0.99 ± 0.6	3.18506
3292.52	7-C33ene	0.76 ± 0.32	0.329043	0.74 ± 0.16	0.298206	1.96 ± 0.92	2.02748	0.75 ± 0.4	0.669739	1 ± 0.41	0.557048	1 ± 0.52	3.21071
3300	n-C33	1.02 ± 0.32	0.443892	1.17 ± 0.35	0.469086	1.09 ± 1.25	1.12367	1.04 ± 0.36	0.924906	1.41 ± 0.57	0.787474	1.38 ± 0.37	4.43226
3334.11	9-; 11-; 13-; 15-MeC33	18.35 ± 5.89	7.95709	22.55 ± 8.89	9.04788	5.04 ± 5.42	5.21122	4.93 ± 2.46	4.37209	8.07 ± 2.12	4.51063	1.44 ± 0.42	4.64774
3346.66	7-MeC33	1.52 ± 0.59	0.657114	1.98 ± 0.72	0.793057	0.22 ± 0.35	0.228422	2.8 ± 1.44	2.48432	3.71 ± 1.75	2.07403	0 ± 0	0
3353.42	5-MeC33	9.59 ± 3.36	4.15971	9.78 ± 3.83	3.9229	2.31 ± 2.33	2.38512	0.9 ± 0.51	0.800839	1.54 ± 0.65	0.861866	0.32 ± 0.22	1.04209
3364.2	11,15-; 11,17-; 11,19-; 11,21-; 11,23-; 11,27-; 13,15-; 13,17-; 13,19-; 13,21-; 13,23-; 13,27-DiMeC33	10.25 ± 3.96	4.44465	10.8 ± 4.1	4.33519	2.28 ± 1.26	2.3546	0.76 ± 0.5	0.676322	1.79 ± 1.85	0.997707	0 ± 0	0
3370.72	7,15-; 7,17-; 7,19-; 7,21-; 23-DiMeC33	4.38 ± 1.54	1.89791	4.63 ± 1.9	1.85693	0.85 ± 0.69	0.883003	11.13 ± 6.36	9.87855	16.52 ± 6.33	9.22646	1.02 ± 0.35	3.29515
3381.74	5,9-; 5,11-; 5,15-; 5,17-; 5,21-; 5,23-DiMeC33	7.36 ± 2.85	3.19004	7.64 ± 2.24	3.06441	5.59 ± 7.58	5.782	6.28 ± 3.06	5.57642	10.31 ± 2.91	5.76034	0 ± 0	0
3383.75	11,13,21-; 11,15,21-; 11,17,21-; 11,13,23-; 11,15,23-; 11,17,23-TriMeC33	3.55 ± 1.48	1.5376	3 ± 1.07	1.20433	3.41 ± 8.17	3.52513	0.21 ± 0.11	0.182504	0.32 ± 0.15	0.180884	0 ± 0	0
3393.97	3,9-; 3,11-; 3,13-; 3,15-; 3,17-DiMeC33	3.3 ± 0.84	1.43006	3.2 ± 0.7	1.28238	3.21 ± 1.89	3.32123	2.96 ± 1.57	2.62881	5.37 ± 1.39	2.99943	0.38 ± 0.52	1.21508
3426.93	5,9,13-; 5,11,13-TriMeC33	1.99 ± 0.54	0.86397	2.18 ± 0.74	0.873112	1.34 ± 1.32	1.3881	0.6 ± 0.34	0.531806	1.19 ± 0.45	0.66424	0 ± 0	0
3431.17	3,7,11-; 3,7,15-; 3,7,17-; 3,7,19-; 3,7,21-TriMeC33	0.89 ± 0.46	0.387859	1.24 ± 0.73	0.496391	0.73 ± 0.6	0.759101	0.72 ± 0.45	0.638098	1.21 ± 0.32	0.674661	0 ± 0	0
3458.38	3,7,11,15-TetraMeC33	3.94 ± 0.96	1.71008	4.03 ± 1.16	1.61867	3.86 ± 3.25	3.99769	0.74 ± 0.34	0.659192	1.66 ± 0.49	0.92571	1.09 ± 0.66	3.52007
3477.4	5,13-; 5,15-; 5,17-; 5,19-DiMeC34	0.74 ± 0.23	0.321729	0.71 ± 0.16	0.283916	0.98 ± 0.66	1.01194	0.75 ± 0.45	0.663871	1.27 ± 0.53	0.707693	0.26 ± 0.22	0.822163
3485.97	4,10-; 4,16-; 4,18-DiMeC34	0.18 ± 0.15	0.0801883	0.11 ± 0.12	0.0429754	0.26 ± 0.24	0.273604	0.13 ± 0.08	0.117217	0.29 ± 0.15	0.162337	0 ± 0	0
3531.14	11-; 13-; 15-; 17-MeC35	9.74 ± 2.84	4.22497	12.15 ± 4.63	4.87524	3.67 ± 2.34	3.79527	4.73 ± 2.3	4.19781	7.55 ± 2.23	4.21902	1.79 ± 1.14	5.75146
3557.23	11,17-; 13,17-; 11,19-; 13,19-; 11,21-; 13,21-; 11,23-; 13,23-DiMeC35	26.66 ± 8.46	11.5643	27.57 ± 10.24	11.0621	6.22 ± 2.51	6.43422	3.06 ± 1.68	2.71193	5.98 ± 1.88	3.33902	1.14 ± 0.7	3.68046
3568.35	7,19-; 7,21-; 7,23-DiMeC35	4.88 ± 1.4	2.11738	4.48 ± 1.91	1.79823	2.21 ± 2.78	2.28865	10.38 ± 5.91	9.21434	16.34 ± 6.52	9.1274	0 ± 0	0
3578.61	5,15-; 5,17-; 5,21-; 5,23-; 5,25-DiMeC35	9.25 ± 3.04	4.01222	8.9 ± 3.11	3.57273	6.38 ± 4.68	6.60145	6.14 ± 2.85	5.44487	10.56 ± 3.54	5.89931	2.2 ± 0.85	7.06765
3590.59	3,17-; 3,19-; 3,21-; 3,23-; 3,25-DiMeC35	1.13 ± 0.48	0.488283	1.02 ± 0.49	0.409429	0.38 ± 0.28	0.394306	0.62 ± 0.33	0.549357	0.99 ± 0.51	0.552701	0 ± 0	0
3598.97	5,9,13-; 5,9,15-; 5,9,17-; 5,9,19-; 5,9,21-TriMeC35	1.66 ± 0.56	0.721856	1.46 ± 0.42	0.584723	1.38 ± 0.83	1.43169	1.01 ± 0.63	0.897482	2.08 ± 0.75	1.16364	0 ± 0	0
3647.88	3,13,19-; 3,13,23-; 3,13,25-; 3,17,19-; 3,17,23-; 3,17,25-; 3,19,23-; 3,19,25-; 3,23,25-TriMeC35	2 ± 0.62	0.866458	1.98 ± 0.71	0.792701	1.05 ± 0.62	1.08727	0.28 ± 0.14	0.247619	0.61 ± 0.31	0.342915	0 ± 0	0
3721.59	13-; 15-; 17-; 19-MeC37	1.81 ± 0.59	0.785241	2.31 ± 0.94	0.927643	0.45 ± 0.51	0.466523	0.64 ± 0.38	0.571102	1.2 ± 0.5	0.669443	0 ± 0	0
3744.12	11,17-; 11,19-; 11,21-; 11,23-; 13,17-; 13,19-; 13,21-; 13,23-DiMeC37	11.62 ± 3.61	5.04048	11.79 ± 4.74	4.72983	2.19 ± 0.95	2.26273	0.82 ± 0.53	0.727969	1.8 ± 0.76	1.00539	0 ± 0	0
3757.41	7,21-; 7,23-; 7,25-DiMeC37	1.55 ± 0.54	0.671529	1.38 ± 0.63	0.55515	0.13 ± 0.34	0.13743	2.02 ± 1.29	1.79566	3.94 ± 1.76	2.20011	0 ± 0	0
3767.38	5,15-; 5,17-; 5,23-; 5,25-; 5,27-DiMeC37	3.11 ± 1.01	1.34902	2.96 ± 0.92	1.18627	2.33 ± 2.94	2.41132	0.79 ± 0.42	0.700504	1.81 ± 0.64	1.01199	0 ± 0	0
