## supplements for "The impact of a fatty acid synthase gene in regulating a complex multifunctional trait essential for survival and sexual communication": TableS2.xlsx

### Sheet: Tabelle1
Genes investigated in this study
Gene name	Gene ID	Transcript ID
fas3	LOC100122083	XM_008205679.4
fas1	LOC100121447	XM_003423866.5
fas2	LOC100122099	XM_001605650.6
fas4	LOC100119597	XM_008214022.4
fas5	LOC100678737	XM_008209455.4
fas6	LOC100124027	XM_031931029.2
		XM_008209237.4
elongation factor 1a	LOC100114226	XM_032596271.1
Primers used in this study
Primer name	Sequence	Purpose
fas3_dsRNA_F	GCTACCAGCTCGAGACCAAG	Synthesis of dsRNA targeting fas3 gene
fas3_dsRNA_R	CCGAGCAGGACGTTACTCTG
fas3_dsRNA_T7_F	TAATACGACTCACTATAGGGGCTACCAGCTCGAGACCAAG
fas3_dsRNA_T7_R	TAATACGACTCACTATAGGGCCGAGCAGGACGTTACTCTG
GFP_dsRNA_F	GTGACCACCTTGACCTACGG	Synthesis of dsRNA targeting GFP
GFP_dsRNA_R	TCTCGTTGGGGTCTTTGCTC
GFP_dsRNA_T7_F	TAATACGACTCACTATAGGGGTGACCACCTTGACCTACGG
GFP_ dsRNA_T7_R	TAATACGACTCACTATAGGGTCTCGTTGGGGTCTTTGCTC
fas3_qPCR_F	AGTTCTCCCGTCTCGGTGTA	Verification of fas3 knockdown
fas3_qPCR_R	GTGAACGAAGGTGGCGTAGA
fas1_qPCR_F	TGAGAAACACAAGCCTACCGA	Investigation of the effect fas3 knockdown on the expression of other fas genes
fas1_qPCR_R	TTGACTGTCTTGACGTCCTTGA
fas2_qPCR_F	AATCAAACCTGCCTCGGGTG
fas2_qPCR_R	GCAGCAAGGCTTCTCCCATT
fas4_qPCR_F	ACTGCTTTGGAGCTTGCGTA
fas4_qPCR_R	TCCGCAGATAAAACACCTAAGGC
fas5_qPCR_F	CTATGTTTGATGATATCAAGGCTGA
fas5_qPCR_R	CATATGTATACTGGTCCCCGTAAG
fas6_qPCR_F	GGGACCACACAAATCAAAATTGTA
fas6_qPCR_R	GTTTTCTCTCCTTCAATCACACTCA
Elf1a_qPCR_F	GAGCCATCCACCAAAATGCC	house-keeping gene
Elf1a_qPCR_R	CTTGTAGACGTCCTGGAGGG
Targeted sequence in the fas3 knockdown
Target region	Target sequence	Off-target effect
6502-6904 bp in Transcript XM_008205679.4	GCTACCAGCTCGAGACCAAGAACGAGGAGAGGTCCGAGATATTCCTTATACCCGGTATCGAGGGTGTCGGTACCGTTTTCAATAATCTCGCGCCCAAGATCAAGGCGCCGGCCTCTTGTTTACAACTTGGAGTGGAAAACAACGAGGAAAAATCCATCGATGCTATGGCTGATAAATTGCTGCCGCACATACTCGAAAGGAGCAAAGATCGACGAGACTTCACTGTGGTGGGCTACTCGGTCGGTTCGTTGGTCGCTATCGAATTGGTGAGAAGACTCGAGGCACGCGGAATGAGCGGTAAACTGATTCTCCTCGACGGTGCTCCGGATATGTTGAAACTACTCCAGAGCCAACAGCTAGCATCCAACAGCGACGAGGAACTTCAGAGTAACGTCCTGC…	No off-target effects could be detected. All 19-mers from the target sequence are mapped exclusively to the fas3 transcript.
