## supplements for "The impact of a fatty acid synthase gene in regulating a complex multifunctional trait essential for survival and sexual communication": TableS3.xlsx

### Sheet: Tabelle1
Gene ID	Annotation	Description
100122083	fas3	fatty_acid_synthase
100117143	far18	fatty_acyl-CoA_reductase_1
100119597	fas4	fatty_acid_synthase
100122099	fas2	fatty_acid_synthase
100123323	UPP1	uridine_phosphorylase_1
100119485	Hibadh	3-hydroxyisobutyrate_dehydrogenase,_mitochondrial
100120526	AKR-like	aldo-keto_reductase-like
100123480	IVD	isovaleryl-CoA_dehydrogenase,_mitochondrial
100123507	Acads	acyl-Coenzyme_A_dehydrogenase,_C-2_to_C-3_short_chain
100123676	GRHPR	glyoxylate_reductase/hydroxypyruvate_reductase-like
100116412	fabG	3-oxoacyl-[acyl-carrier-protein]_reductase_FabG
100118647	acd11_1	acyl-CoA_Delta(11)_desaturase
100121740	hadha	trifunctional_enzyme_subunit_alpha,_mitochondrial
100114736	hadh2	3-hydroxyacyl-CoA_dehydrogenase_type-2
107980451	ECR	very-long-chain_enoyl-CoA_reductase
100113546	CYP4G44	cytochrome_P450_4G44
100113564	CYP9AG4	cytochrome_P450_9AG4
100113789	akr1a1b	aldo-keto_reductase_family_1_member_A1-B
100114023	CYP6a13	probable_cytochrome_P450_6a13
100114108	acdh-10	probable_medium-chain_specific_acyl-CoA_dehydrogenase,_mitochondrial
100114296	CYP6AQ4	cytochrome_P450_6AQ4
100114302	CYP6k1_1	cytochrome_P450_6k1
100114603	CSA	probable_phospholipid_hydroperoxide_glutathione_peroxidase
100114726	ACS	acetyl-coenzyme_A_synthetase
100114730	acd11_2	acyl-CoA_Delta(11)_desaturase
100114817	Bdh1	D-beta-hydroxybutyrate_dehydrogenase,_mitochondrial
100114914	CYP6d5	probable_cytochrome_P450_6d5
100114999	Nv_elo1	elongation_of_very_long_chain_fatty_acids_protein_AAEL008004
100115035	Nv_elo2	elongation_of_very_long_chain_fatty_acids_protein_AAEL008004
100115046	acd11_3	acyl-CoA_Delta(11)_desaturase
100115068	Nv_elo3	elongation_of_very_long_chain_fatty_acids_protein_AAEL008004
100115076	acd11_4	acyl-CoA_Delta(11)_desaturase
100115081	desat	(11Z)-hexadec-11-enoyl-CoA_conjugase
100115103	Nv_elo4	elongation_of_very_long_chain_fatty_acids_protein_AAEL008004
100115114	acd11_4	acyl-CoA_Delta(11)_desaturase
100115131	Nv_elo5	elongation_of_very_long_chain_fatty_acids_protein_7
100115170	SCD5	stearoyl-CoA_desaturase_5
100115199	Nv_elo6	elongation_of_very_long_chain_fatty_acids_protein_AAEL008004
100115239	Nv_elo7	elongation_of_very_long_chain_fatty_acids_protein_AAEL008004
100115247	CYP314A1	cytochrome_P450_314A1
100115278	Nv_elo8	elongation_of_very_long_chain_fatty_acids_protein_AAEL008004
100115280	HACD4	very-long-chain_(3R)-3-hydroxyacyl-CoA_dehydratase
100115486	Sdr16c6	short-chain_dehydrogenase/reductase_family_16C_member_6
100115642	far3	fatty_acyl-CoA_reductase_wat-like
100115711	far4	putative_fatty_acyl-CoA_reductase_CG8306
100115937	KAT	3-ketoacyl-CoA_thiolase,_mitochondrial
100115940	SCD	short-chain_dehydrogenase_reductase_2a-like
100116192	4CLL1	4-coumarate--CoA_ligase_1
100116196	LPGAT1	acyl-CoA:lysophosphatidylglycerol_acyltransferase_1
100116202	Nv_elo9	elongation_of_very_long_chain_fatty_acids_protein_4
100116261	CYP18a1	cytochrome_P450_18a1
100116265	AMACR	alpha-methylacyl-CoA_racemase
100116297	GRHPR_1	hydroxypyruvate_reductase
100116337	per	peroxidasin
100116401	Hmgcs1	hydroxymethylglutaryl-CoA_synthase_1
100116505	GRHPR_2	glyoxylate_reductase/hydroxypyruvate_reductase
100116672	Akr1a1	aldo-keto_reductase_family_1_member_A1
100116828	Acadvl	very_long-chain_specific_acyl-CoA_dehydrogenase,_mitochondrial
100116884	ACSS3	acyl-CoA_synthetase_short-chain_family_member_3,_mitochondrial
100116927	Degs1	sphingolipid_delta(4)-desaturase_DES1
100117061	MCCC1	methylcrotonoyl-CoA_carboxylase_subunit_alpha,_mitochondrial
100117068	Hmgcr	3-hydroxy-3-methylglutaryl-coenzyme_A_reductase
100117109	CYP9AG3	cytochrome_P450_9AG3
100117180	far_19	fatty_acyl-CoA_reductase_1
100117218	far15	fatty_acyl-CoA_reductase_wat
100117415	CYP6AS31	cytochrome_P450_6AS31
100117435	CYP302a1	cytochrome_P450_302a1,_mitochondrial
100117482	MTHFR	methylenetetrahydrofolate_reductase
100117605	Bcat1	branched-chain-amino-acid_aminotransferase,_cytosolic
100117623	CYP6CK10	cytochrome_P450_6CK10
100117647	CYP4C1	cytochrome_P450_4C1
100117653	GCDH	glutaryl-CoA_dehydrogenase,_mitochondrial
100117683	far5	putative_fatty_acyl-CoA_reductase_CG5065
100117687	CYP4AB9	cytochrome_P450_4AB9
100117726	CYP4AB12	cytochrome_P450_4AB12
100117731	FAAH2	fatty-acid_amide_hydrolase_2-B
100117760	far_20	putative_fatty_acyl-CoA_reductase_CG8303
100117797	ECI2	enoyl-CoA_delta_isomerase_2,_mitochondrial
100117801	far6	putative_fatty_acyl-CoA_reductase_CG5065
100117827	prn-6	peroxiredoxin-6
100117837	far7	putative_fatty_acyl-CoA_reductase_CG5065
100117877	ACSL4	long-chain-fatty-acid--CoA_ligase_4
100117878	far22	putative_fatty_acyl-CoA_reductase_CG5065
100117970	Acat1	acetyl-CoA_acetyltransferase,_mitochondrial
100118028	CYP4aa1	probable_cytochrome_P450_4aa1
100118410	CYP6CK6	cytochrome_P450_6CK6
100118429	CYP4C1	cytochrome_P450_4C1
100118569	PHYH	phytanoyl-CoA_dioxygenase,_peroxisomal
100118611	acd11_5	acyl-CoA_Delta(11)_desaturase
100118722	LIPF	gastric_triacylglycerol_lipase
100118758	CYP6AQ9	cytochrome_P450_6AQ9
100118922	CYP6a14	probable_cytochrome_P450_6a14
100119053	UFSP2	ufm1-specific_protease_2
100119185	ECHDC3	enoyl-CoA_hydratase_domain-containing_protein_3,_mitochondrial
100119292	Nv_hacd1	very-long-chain_(3R)-3-hydroxyacyl-CoA_dehydratase_hpo-8
100119357	CYP6CK7	cytochrome_P450_6CK7
100119395	4CLL1_1	4-coumarate--CoA_ligase_1
100119540	Slc27a4	long-chain_fatty_acid_transport_protein_4
100119663	SDR	short_chain_dehydrogenase
100119787	CYP6k1	cytochrome_P450_6k1
100119885	Nv_pxd	peroxidase
100119919	Nv_pxd_1	peroxidase
100120057	CYP6AS35	cytochrome_P450_6AS35
100120093	mcd	malonyl-CoA_decarboxylase,_mitochondrial
100120094	Nv_elo11	elongation_of_very_long_chain_fatty_acids_protein_AAEL008004
100120133	Hmgcl_1	hydroxymethylglutaryl-CoA_lyase,_mitochondrial
100120136	Hsd3b6	3_beta-hydroxysteroid_dehydrogenase/Delta_5-->4-isomerase_type_4
100120197	CYP9e2	cytochrome_P450_9e2
100120211	Slc27a4_1	long-chain_fatty_acid_transport_protein_4
100120264	Slc27a4_2	long-chain_fatty_acid_transport_protein_4
100120313	CYP336B1	cytochrome_P450_336B1
100120363	CYP9AG6	cytochrome_P450_9AG6
100120366	ACADSB	short/branched_chain_specific_acyl-CoA_dehydrogenase,_mitochondrial
100120370	CYP4BW5	cytochrome_P450_4BW5
100120397	CYP4C1	cytochrome_P450_4C1
100120500	AKR_like	aldo-keto_reductase-like
100120501	CYP4G43	cytochrome_P450_4G43
100120598	CYP6AS30	cytochrome_P450_6AS30
100120930	CYP4AB8	cytochrome_P450_4AB8
100120942	CYP4AB6	cytochrome_P450_4AB6
100121026	ACSD3	Golgi_resident_protein_GCP60
100121033	MCCB	methylcrotonoyl-CoA_carboxylase_beta_chain,_mitochondrial
100121108	4CLL1_2	4-coumarate--CoA_ligase_1
100121139	CYP6AQ5	cytochrome_P450_6AQ5
100121162	KDSR	3-ketodihydrosphingosine_reductase
100121165	Nrt	neurotactin
100121216	FAXDC2	fatty_acid_hydroxylase_domain-containing_protein_2
100121227	CYP6a13	probable_cytochrome_P450_6a13
100121299	4CLL1_3	4-coumarate--CoA_ligase_1
100121329	GCAT	2-amino-3-ketobutyrate_coenzyme_A_ligase,_mitochondrial
100121447	fas1	fatty_acid_synthase
100121459	CYP9AH6	cytochrome_P450_9AH6
100121470	far_11	fatty_acyl-CoA_reductase_1
100121569	echs1	probable_enoyl-CoA_hydratase,_mitochondrial
100121627	ERF2	palmitoyltransferase_app
100121752	HSD17B12	very-long-chain_3-oxoacyl-CoA_reductase
100121787	CYP4AB15	cytochrome_P450_4AB15
100121805	CYP_reductase	cytochrome_P450_reductase
100121833	CYP2C41	cytochrome_P450_2C41
100121877	AUH	methylglutaconyl-CoA_hydratase,_mitochondrial
100121990	Hibch	3-hydroxyisobutyryl-CoA_hydrolase,_mitochondrial
100122069	CYP301a1	probable_cytochrome_P450_301a1,_mitochondrial
100122085	CYP349a1	probable_cytochrome_P450_49a1
100122351	ACSF2	medium-chain_acyl-CoA_ligase_ACSF2,_mitochondrial
100122447	ADI1	1,2-dihydroxy-3-keto-5-methylthiopentene_dioxygenase
100122465	bgm	very_long-chain-fatty-acid--CoA_ligase_bubblegum
100122501	bkdB	lipoamide_acyltransferase_component_of_branched-chain_alpha-keto_acid_dehydrogenase_complex,_mitochondrial
100122534	SCOT	succinyl-CoA:3-ketoacid-coenzyme_A_transferase,_mitochondrial
100122639	CYP6CK8	cytochrome_P450_6CK8
100122952	pdhC	dihydrolipoyllysine-residue_acetyltransferase_component_of_pyruvate_dehydrogenase_complex,_mitochondrial
100122990	Sdr16c6_1	short-chain_dehydrogenase/reductase_family_16C_member_6
100123009	ECI1	enoyl-CoA_delta_isomerase_1,_mitochondrial
100123027	GRHPR	glyoxylate/hydroxypyruvate_reductase_A
100123081	CYP6a13	probable_cytochrome_P450_6a13
100123128	CYP4p3	probable_cytochrome_P450_4p3
100123141	PHGPx	phospholipid_hydroperoxide_glutathione_peroxidase-like
100123260	HACL1	2-hydroxyacyl-CoA_lyase_1
100123271	CYP4AB18	cytochrome_P450_4AB18
100123316	UPP_1	uridine_phosphorylase_1
100123347	acc	acetyl-CoA_carboxylase
100123361	CYP6BD2	cytochrome_P450_6BD2
100123392	ACAT2	acetyl-CoA_acetyltransferase,_cytosolic
100123403	ECH1	delta(3,5)-Delta(2,4)-dienoyl-CoA_isomerase,_mitochondrial
100123453	SUCLG2	succinate--CoA_ligase_[GDP-forming]_subunit_beta,_mitochondrial
100123468	far11	elongation_of_very_long_chain_fatty_acids_protein_1
100123538	CYP4C1	cytochrome_P450_4C1
100123599	AKRA1	aldo-keto_reductase_family_1_member_A1
100123790	far13	fatty_acyl-CoA_reductase_1
100123811	SCD5_like	stearoyl-CoA_desaturase_5-like
100123827	Clock	circadian_locomoter_output_cycles_protein_kaput
100123871	CYP315a1	cytochrome_P450_315a1,_mitochondrial
100123908	ACSF3	malonate--CoA_ligase_ACSF3,_mitochondrial
100123945	CYP4AB23	cytochrome_P450_4AB23
100123982	ACSL1	long-chain-fatty-acid--CoA_ligase_1
100124027	fas6	fatty_acid_synthase
100124062	SCD	acyl-CoA_desaturase
100124146	CYP9e2	cytochrome_P450_9e2
100124147	CYP9e2_1	cytochrome_P450_9e2
100379092	CYP6AS33	cytochrome_P450_6AS33
100379094	CYP6ACK3	cytochrome_P450_6CK3
100379124	CYP6BD4	cytochrome_P450_6BD4
100677983	CSA	probable_phospholipid_hydroperoxide_glutathione_peroxidase
100678103	4CLL1_4	4-coumarate--CoA_ligase_1
100678737	fas5	fatty_acid_synthase
100679509	AKR1A1_like	aldo-keto_reductase_family_1_member_A1-like
100680337	MCAT	probable_malonyl-CoA-acyl_carrier_protein_transacylase,_mitochondrial
103315463	ACADSB	short/branched_chain_specific_acyl-CoA_dehydrogenase,_mitochondrial
103317914	SUCLG1	succinate--CoA_ligase_[ADP/GDP-forming]_subunit_alpha,_mitochondrial
107980731	4CLL1_5	4-coumarate--CoA_ligase_1
112939937	CYP9_like	Cytochrome_P450_9-like
